# Implementing high-throughput insect barcoding in microbiome studies: impact of non-destructive DNA extraction on microbiome reconstruction

**DOI:** 10.1101/2024.04.30.591865

**Authors:** Veronika Andriienko, Mateusz Buczek, Rudolf Meier, Amrita Srivathsan, Piotr Łukasik, Michał R. Kolasa

## Abstract

**Background:** Symbiotic relationships with diverse microorganisms are crucial for many aspects of insect biology. However, while our understanding of insect taxonomic diversity and the distribution of insect species in natural communities is limited, we know much less about their microbiota. In the era of rapid biodiversity declines, as researchers increasingly turn towards DNA-based monitoring, developing and broadly implementing approaches for high-throughput and cost-effective characterization of both insect and insect-associated microbial diversity is essential. We need to verify whether approaches such as high-throughput barcoding, a powerful tool for identifying wild insects, would permit subsequent microbiota reconstruction in these specimens.

**Methods:** High-throughput barcoding (“megabarcoding”) methods often rely on non-destructive approaches for obtaining template DNA for PCR amplification by leaching DNA out of insect specimens using alkaline buffers such as HotSHOT. This study investigated the impact of HotSHOT on microbial abundance estimates and the reconstructed bacterial community profiles. We addressed this question by comparing quantitative 16S rRNA amplicon sequencing data for HotSHOT-treated or untreated specimens of 16 insect species representing six orders and selected based on the expectation of limited variation among individuals.

**Results:** We find that in 13 species, the treatment significantly reduced microbial abundance estimates, corresponding to an estimated 15-fold decrease in amplifiable 16S rRNA template on average. On the other hand, HotSHOT pre-treatment had a limited effect on microbial community composition. The reconstructed presence of abundant bacteria with known significant effects was not affected. On the other hand, we observed changes in the presence of low-abundance microbes, those close to the reliable detection threshold. Alpha and beta diversity analyses showed compositional differences in only a few species.

**Conclusion:** Our results indicate that HotSHOT pre-treated specimens remain suitable for microbial community composition reconstruction, even if abundance may be hard to estimate. These results indicate that we can cost-effectively combine barcoding with the study of microbiota across wild insect communities. Thus, the voucher specimens obtained using megabarcoding studies targeted at characterizing insect communities can be used for microbiome characterizations. This can substantially aid in speeding up the accumulation of knowledge on the microbiomes of abundant and hyperdiverse insect species.
