## Supplementary material for "Implementing high-throughput insect barcoding in microbiome studies: impact of non-destructive DNA extraction on microbiome reconstruction": Suppl. Table S1

### Sheet: samples_metadata
Sample_ID	Species	Treatment	Absolute abundance of bacteria	Absolute abundance of bacteria [log 10]	Number of 16S reads	Number of extraction spike-in added	Proportion of homogenate used	Symbiont to extraction spike-in ratio	Total reads per library	Size
AP_1	Acyrthosiphon_pisum	Without_HotSHOT	8.43769e+07	7.92622	21938	10000	0.2	1687.54	22222	2
AP_2	Acyrthosiphon_pisum	Without_HotSHOT	4.09205e+07	7.61194	18005	10000	0.2	818.409	18214	2
AP_3	Acyrthosiphon_pisum	Without_HotSHOT	5.99361e+07	7.77769	21577	10000	0.2	1198.72	21857	2
AP_4	Acyrthosiphon_pisum	Without_HotSHOT	58253125	7.76532	18641	10000	0.2	1165.06	18850	2
AP_5	Acyrthosiphon_pisum	Without_HotSHOT	7.51895e+07	7.87616	28572	10000	0.2	1503.79	28893	2
AP_6	Acyrthosiphon_pisum	Without_HotSHOT	1.31717e+08	8.11964	23709	10000	0.2	2634.33	23972	2
AP_7	Acyrthosiphon_pisum	Without_HotSHOT	107503125	8.03142	34401	10000	0.2	2150.06	34724	2
QNT166	Acyrthosiphon_pisum	HotSHOT	4.03966e+06	6.60634	21491	10000	0.2	80.7932	23447	2
QNT167	Acyrthosiphon_pisum	HotSHOT	7.62897e+06	6.88247	22124	10000	0.2	152.579	23447	2
QNT172	Acyrthosiphon_pisum	HotSHOT	9.51471e+06	6.9784	25880	10000	0.2	190.294	29933	2
QNT173	Acyrthosiphon_pisum	HotSHOT	1.04787e+06	6.02031	22089	10000	0.2	20.9573	28235	2
QNT175	Acyrthosiphon_pisum	HotSHOT	879068	5.94402	28306	10000	0.2	17.5814	35404	2
QNT180	Acyrthosiphon_pisum	HotSHOT	3.01856e+06	6.4798	26503	10000	0.2	60.3713	30123	2
QNT186	Acyrthosiphon_pisum	HotSHOT	4.48244e+07	7.65151	36756	10000	0.2	896.488	39586	2
QNT187	Acyrthosiphon_pisum	HotSHOT	3.25836e+07	7.513	37797	10000	0.2	651.672	40808	2
QNT214	Acyrthosiphon_pisum	HotSHOT	62390000	7.79511	31195	10000	0.2	1247.8	33495	2
QNT215	Acyrthosiphon_pisum	HotSHOT	6.33761e+07	7.80193	29153	10000	0.2	1267.52	31449	2
QNT216	Acyrthosiphon_pisum	HotSHOT	6.03452e+07	7.78064	25345	10000	0.2	1206.9	27096	2
AL_1	Aleyrodes_proletella	Without_HotSHOT	23821500	7.37697	47643	2000	0.2	2382.15	48164	1
AL_2	Aleyrodes_proletella	Without_HotSHOT	1.07319e+07	7.03068	22537	2000	0.2	1073.19	22966	1
AL_3	Aleyrodes_proletella	Without_HotSHOT	8.62231e+06	6.93562	22418	2000	0.2	862.231	22743	1
AL_4	Aleyrodes_proletella	Without_HotSHOT	8420000	6.92531	21050	2000	0.2	842	21369	1
AL_5	Aleyrodes_proletella	Without_HotSHOT	15141000	7.18015	15141	2000	0.2	1514.1	15311	1
AL_6	Aleyrodes_proletella	Without_HotSHOT	2.45686e+07	7.39038	17198	2000	0.2	2456.86	17404	1
AL_7	Aleyrodes_proletella	Without_HotSHOT	16095000	7.20669	22533	2000	0.2	1609.5	22759	1
AL_BT1	Aleyrodes_proletella	Without_HotSHOT	6.58783e+07	7.81874	39527	10000	1	6587.83	40127	1
AL_BT2	Aleyrodes_proletella	Without_HotSHOT	4.66622e+07	7.66897	41996	10000	1	4666.22	42742	1
AL_BT4	Aleyrodes_proletella	Without_HotSHOT	53527500	7.72858	21411	10000	1	5352.75	21728	1
AL_BT5	Aleyrodes_proletella	Without_HotSHOT	3.84971e+07	7.58543	26948	10000	1	3849.71	27389	1
AL_BT6	Aleyrodes_proletella	Without_HotSHOT	6.30667e+07	7.7998	18920	10000	1	6306.67	19293	1
AL_BT7	Aleyrodes_proletella	Without_HotSHOT	27054000	7.43223	27054	10000	1	2705.4	27492	1
QNT193	Aleyrodes_proletella	HotSHOT	1.05509e+07	7.02329	23212	2000	0.2	1055.09	24535	1
QNT194	Aleyrodes_proletella	HotSHOT	9.19077e+06	6.96335	23896	2000	0.2	919.077	25913	1
QNT195	Aleyrodes_proletella	HotSHOT	8.52811e+06	6.93085	31554	2000	0.2	852.811	33309	1
QNT196	Aleyrodes_proletella	HotSHOT	1.19859e+07	7.07867	26369	2000	0.2	1198.59	27671	1
QNT197	Aleyrodes_proletella	HotSHOT	6.23057e+06	6.79453	33022	2000	0.2	623.057	35431	1
QNT198	Aleyrodes_proletella	HotSHOT	2.11062e+07	7.32441	27438	2000	0.2	2110.62	29584	1
QNT199	Aleyrodes_proletella	HotSHOT	8.55821e+06	6.93238	23963	2000	0.2	855.821	25632	1
QNT200	Aleyrodes_proletella	HotSHOT	1.45728e+07	7.16354	26231	2000	0.2	1457.28	27591	1
QNT201	Aleyrodes_proletella	HotSHOT	18446875	7.26592	29515	2000	0.2	1844.69	31514	1
QNT202	Aleyrodes_proletella	HotSHOT	7.80773e+06	6.89252	17177	2000	0.2	780.773	18237	1
A_BT1	Aphis_fabae	Without_HotSHOT	5.90545e+07	7.77125	12992	50000	1	1181.09	13399	2
A_BT2	Aphis_fabae	Without_HotSHOT	87468750	7.94185	13995	50000	1	1749.38	14397	2
A_BT3	Aphis_fabae	Without_HotSHOT	164590000	8.2164	16459	50000	1	3291.8	16928	2
A_BT5	Aphis_fabae	Without_HotSHOT	87230000	7.94067	17446	50000	1	1744.6	17902	2
A_BT6	Aphis_fabae	Without_HotSHOT	7.87136e+07	7.89605	17317	50000	1	1574.27	17769	2
QNT168	Aphis_fabae	HotSHOT	2.50962e+07	7.39961	19575	10000	0.2	501.923	20942	2
QNT174	Aphis_fabae	HotSHOT	4.39864e+06	6.64332	16187	10000	0.2	87.9728	17721	2
QNT176	Aphis_fabae	HotSHOT	1.32532e+07	7.12232	16434	10000	0.2	265.065	18314	2
QNT177	Aphis_fabae	HotSHOT	1.66264e+07	7.2208	23277	10000	0.2	332.529	25889	2
QNT179	Aphis_fabae	HotSHOT	2.24828e+07	7.35185	26080	10000	0.2	449.655	29043	2
AM_BT1	Apis_mellifera	Without_HotSHOT	1.18117e+09	9.07231	69925	312500	0.25	944.932	71067	4
AM_BT2	Apis_mellifera	Without_HotSHOT	9.54549e+08	8.9798	27491	312500	0.25	763.639	27940	4
AM_BT3	Apis_mellifera	Without_HotSHOT	999500000	8.99978	27986	312500	0.25	799.6	28395	4
AM_BT4	Apis_mellifera	Without_HotSHOT	1.26333e+09	9.10152	24256	312500	0.25	1010.67	24659	4
AM_BT5	Apis_mellifera	Without_HotSHOT	1.03238e+09	9.01384	26429	312500	0.25	825.906	26931	4
AM_BT6	Apis_mellifera	Without_HotSHOT	2062562500	9.31441	33001	312500	0.25	1650.05	33453	4
AM_BT7	Apis_mellifera	Without_HotSHOT	1.20615e+09	9.0814	25088	312500	0.25	964.923	25780	4
QNT261	Apis_mellifera	HotSHOT	2.55631e+08	8.40761	22291	62500	0.05	204.505	25140	4
QNT263	Apis_mellifera	HotSHOT	1.57385e+08	8.19696	10954	62500	0.05	125.908	12690	4
QNT181	Cephalotes_varians	HotSHOT	1.89163e+06	6.27684	27580	10000	0.2	37.8326	32102	2
QNT183	Cephalotes_varians	HotSHOT	469929	5.67203	39944	10000	0.2	9.39859	65980	2
QNT184	Cephalotes_varians	HotSHOT	3.22899e+06	6.50907	16597	10000	0.2	64.5798	18226	2
QNT185	Cephalotes_varians	HotSHOT	4.64377e+06	6.66687	67056	10000	0.2	92.8753	72074	2
QNT248	Cephalotes_varians	HotSHOT	27675000	7.44209	21033	10000	0.2	553.5	21912	2
W3_BT1	Cephalotes_varians	Without_HotSHOT	1.68273e+07	7.22601	32645	50000	1	336.546	33500	2
W3_BT2	Cephalotes_varians	Without_HotSHOT	1.69569e+08	8.22935	44088	50000	1	3391.38	44252	2
W3_BT3	Cephalotes_varians	Without_HotSHOT	2.55526e+07	7.40743	19931	50000	1	511.051	20352	2
W3_BT4	Cephalotes_varians	Without_HotSHOT	3.30303e+07	7.51891	21800	50000	1	660.606	22144	2
W3_BT5	Cephalotes_varians	Without_HotSHOT	1.83194e+07	7.26291	22716	50000	1	366.387	23243	2
W3_BT6	Cephalotes_varians	Without_HotSHOT	8.90612e+06	6.94969	17456	50000	1	178.122	18199	2
DSY_3	Dacnusa_sibirica	Without_HotSHOT	3345.72	3.52449	288	10000	0.2	0.0669145	11803	2
DSY_BT1	Dacnusa_sibirica	Without_HotSHOT	39514.3	4.59675	358	50000	1	0.790287	20831	2
DSY_BT2	Dacnusa_sibirica	Without_HotSHOT	154286	5.18833	108	50000	1	3.08571	4560	2
DSY_BT3	Dacnusa_sibirica	Without_HotSHOT	109146	5.03801	358	50000	1	2.18293	19122	2
DSY_BT4	Dacnusa_sibirica	Without_HotSHOT	43435.8	4.63785	311	50000	1	0.868715	20028	2
DSY_BT5	Dacnusa_sibirica	Without_HotSHOT	118333	5.07311	355	50000	1	2.36667	15309	2
DSY_BT6	Dacnusa_sibirica	Without_HotSHOT	250000	5.39794	190	50000	1	5	3760	2
DSY_BT7	Dacnusa_sibirica	Without_HotSHOT	88709.7	4.94797	55	50000	1	1.77419	2634	2
QNT149	Dacnusa_sibirica	HotSHOT	697.481	2.84353	67	10000	0.2	0.0139496	30029	2
QNT150	Dacnusa_sibirica	HotSHOT	1699.85	3.23041	140	10000	0.2	0.0339971	29224	2
QNT151	Dacnusa_sibirica	HotSHOT	2713.33	3.4335	269	10000	0.2	0.0542667	31988	2
QNT152	Dacnusa_sibirica	HotSHOT	1981.62	3.29702	220	10000	0.2	0.0396325	30690	2
QNT153	Dacnusa_sibirica	HotSHOT	3425.16	3.53468	281	10000	0.2	0.0685032	30715	2
QNT154	Dacnusa_sibirica	HotSHOT	2701.06	3.43153	311	10000	0.2	0.0540212	37948	2
QNT155	Dacnusa_sibirica	HotSHOT	2732.34	3.43654	147	10000	0.2	0.0546468	17192	2
QNT156	Dacnusa_sibirica	HotSHOT	4459.49	3.64929	382	10000	0.2	0.0891898	29487	2
QNT157	Dacnusa_sibirica	HotSHOT	1675.85	3.22423	146	10000	0.2	0.033517	23850	2
DH_1	Dicanotropis_hamata	Without_HotSHOT	1.34333e+07	7.12818	14508	10000	0.2	268.667	15482	2
DH_2	Dicanotropis_hamata	Without_HotSHOT	5.12624e+06	6.7098	14456	10000	0.2	102.525	16497	2
DH_3	Dicanotropis_hamata	Without_HotSHOT	3.05236e+06	6.48464	20695	10000	0.2	61.0472	25588	2
DH_4	Dicanotropis_hamata	Without_HotSHOT	1.49245e+07	7.1739	15820	10000	0.2	298.491	16986	2
DH_5	Dicanotropis_hamata	Without_HotSHOT	7.59014e+06	6.88025	22315	10000	0.2	151.803	24418	2
DH_6	Dicanotropis_hamata	Without_HotSHOT	6.28051e+06	6.798	24494	10000	0.2	125.61	26936	2
DH_7	Dicanotropis_hamata	Without_HotSHOT	8.38978e+06	6.92375	22988	10000	0.2	167.796	24969	2
QNT249	Dicanotropis_hamata	HotSHOT	1.60823e+07	7.20635	9971	10000	0.2	321.645	13506	2
DM_BT1	Drosophila_melanogaster	Without_HotSHOT	1.17556e+07	7.07024	2116	50000	1	235.111	2905	2
DM_BT2	Drosophila_melanogaster	Without_HotSHOT	6812500	6.83331	545	50000	1	136.25	1423	2
DM_BT3	Drosophila_melanogaster	Without_HotSHOT	94445000	7.97518	18889	50000	1	1888.9	20102	2
DM_BT4	Drosophila_melanogaster	Without_HotSHOT	137500	5.1383	88	50000	1	2.75	1639	2
DM_BT5	Drosophila_melanogaster	Without_HotSHOT	44050000	7.64395	8810	50000	1	881	10101	2
QNT021	Drosophila_melanogaster	HotSHOT	1.54794e+06	6.18975	57057	50000	1	30.9588	88456	2
QNT053	Drosophila_melanogaster	HotSHOT	1.55184e+06	6.19085	28647	50000	1	31.0368	46103	2
QNT054	Drosophila_melanogaster	HotSHOT	443753	5.64714	17404	50000	1	8.87506	45398	2
QNT090	Drosophila_melanogaster	HotSHOT	1.46824e+06	6.1668	23580	50000	1	29.3649	50089	2
QNT091	Drosophila_melanogaster	HotSHOT	2.23574e+06	6.34942	35280	50000	1	44.7148	48871	2
QNT102	Drosophila_melanogaster	HotSHOT	287661	5.45888	18813	50000	1	5.75321	52394	2
QNT105	Drosophila_melanogaster	HotSHOT	443293	5.64669	26305	50000	1	8.86586	51232	2
QNT120	Drosophila_melanogaster	HotSHOT	1.0286e+06	6.01224	42913	50000	1	20.5719	67431	2
QNT135	Drosophila_melanogaster	HotSHOT	206944	5.31585	4321	50000	1	4.13889	22096	2
QNT141	Drosophila_melanogaster	HotSHOT	656593	5.8173	13145	50000	1	13.1319	27932	2
DM_WBT2	Drosophila_melanogaster_W	Without_HotSHOT	78387500	7.89425	6271	50000	1	1567.75	6730	2
DM_WBT3	Drosophila_melanogaster_W	Without_HotSHOT	236100000	8.3731	23610	50000	1	4722	24808	2
DM_WBT4	Drosophila_melanogaster_W	Without_HotSHOT	4.34947e+07	7.63844	16528	50000	1	869.895	18468	2
DM_WBT5	Drosophila_melanogaster_W	Without_HotSHOT	121750000	8.08547	14610	50000	1	2435	16194	2
DM_WBT6	Drosophila_melanogaster_W	Without_HotSHOT	250087500	8.39809	20007	50000	1	5001.75	21920	2
DM_WBT7	Drosophila_melanogaster_W	Without_HotSHOT	232912500	8.36719	18633	50000	1	4658.25	19496	2
QNT012	Drosophila_melanogaster_W	HotSHOT	1.42344e+06	6.15334	44212	50000	1	28.4688	60519	2
QNT031	Drosophila_melanogaster_W	HotSHOT	3.50736e+06	6.54498	50506	50000	1	70.1472	61268	2
QNT033	Drosophila_melanogaster_W	HotSHOT	2.75237e+06	6.43971	42937	50000	1	55.0474	54039	2
QNT046	Drosophila_melanogaster_W	HotSHOT	4.42394e+06	6.64581	33445	50000	1	88.4788	41321	2
QNT047	Drosophila_melanogaster_W	HotSHOT	1.0789e+06	6.03298	21017	50000	1	21.578	33537	2
QNT068	Drosophila_melanogaster_W	HotSHOT	3.36905e+06	6.52751	33421	50000	1	67.381	40533	2
QNT086	Drosophila_melanogaster_W	HotSHOT	2.1605e+06	6.33455	38284	50000	1	43.2099	59134	2
QNT101	Drosophila_melanogaster_W	HotSHOT	1.7007e+06	6.23063	16939	50000	1	34.0141	22800	2
QNT128	Drosophila_melanogaster_W	HotSHOT	1.78687e+06	6.25209	24087	50000	1	35.7374	35817	2
QNT144	Drosophila_melanogaster_W	HotSHOT	1.22678e+06	6.08877	11728	50000	1	24.5356	19167	2
DSI_1	Drosophila_simulans	Without_HotSHOT	719783	5.8572	5312	10000	0.2	14.3957	6912	2
DSI_2	Drosophila_simulans	Without_HotSHOT	7.63601e+06	6.88287	25657	10000	0.2	152.72	26532	2
DSI_3	Drosophila_simulans	Without_HotSHOT	3.84209e+06	6.58457	22822	10000	0.2	76.8418	24202	2
DSI_4	Drosophila_simulans	Without_HotSHOT	97668.4	4.98975	377	10000	0.2	1.95337	1285	2
DSI_5	Drosophila_simulans	Without_HotSHOT	1.86825e+06	6.27144	14535	10000	0.2	37.365	16607	2
DSI_6	Drosophila_simulans	Without_HotSHOT	1.37508e+06	6.13833	18316	10000	0.2	27.5015	21548	2
DSI_7	Drosophila_simulans	Without_HotSHOT	6.42316e+06	6.80775	24408	10000	0.2	128.463	25354	2
DSI_BT1	Drosophila_simulans	Without_HotSHOT	41343750	7.61641	6615	50000	1	826.875	7771	2
DSI_BT3	Drosophila_simulans	Without_HotSHOT	9.81909e+07	7.99207	21602	50000	1	1963.82	22439	2
DSI_BT4	Drosophila_simulans	Without_HotSHOT	110925000	8.04503	8874	50000	1	2218.5	10643	2
DSI_BT5	Drosophila_simulans	Without_HotSHOT	7.48458e+07	7.87417	17963	50000	1	1496.92	18766	2
DSI_BT6	Drosophila_simulans	Without_HotSHOT	2.56357e+08	8.40885	35890	50000	1	5127.14	36799	2
DSI_BT7	Drosophila_simulans	Without_HotSHOT	1.82083e+07	7.26027	2185	50000	1	364.167	2961	2
QNT005	Drosophila_simulans	HotSHOT	1.41596e+06	6.15105	36192	50000	1	28.3192	53732	2
QNT010	Drosophila_simulans	HotSHOT	258394	5.41228	25395	50000	1	5.16789	68641	2
QNT013	Drosophila_simulans	HotSHOT	349503	5.54345	14763	50000	1	6.99006	45308	2
QNT029	Drosophila_simulans	HotSHOT	6.26321e+06	6.7968	35074	50000	1	125.264	39664	2
QNT037	Drosophila_simulans	HotSHOT	3.37377e+06	6.52812	31511	50000	1	67.4754	38582	2
QNT069	Drosophila_simulans	HotSHOT	626412	5.79686	27725	50000	1	12.5282	75870	2
QNT100	Drosophila_simulans	HotSHOT	2.49704e+06	6.39742	49691	50000	1	49.9407	69354	2
QNT108	Drosophila_simulans	HotSHOT	460530	5.66326	20862	50000	1	9.2106	57722	2
QNT119	Drosophila_simulans	HotSHOT	2.90613e+06	6.46331	26562	50000	1	58.1225	32342	2
QNT140	Drosophila_simulans	HotSHOT	180822	5.25725	7967	50000	1	3.61643	44924	2
DSI_W1	Drosophila_simulans_W	Without_HotSHOT	1.62861e+07	7.21182	38761	10000	0.2	325.723	42118	2
DSI_W2	Drosophila_simulans_W	Without_HotSHOT	1.91955e+07	7.2832	38007	10000	0.2	383.909	40485	2
DSI_W3	Drosophila_simulans_W	Without_HotSHOT	2.19704e+07	7.34184	49653	10000	0.2	439.407	52987	2
DSI_W4	Drosophila_simulans_W	Without_HotSHOT	2.24977e+07	7.35214	38696	10000	0.2	449.953	41711	2
DSI_W5	Drosophila_simulans_W	Without_HotSHOT	1.44416e+07	7.15962	32638	10000	0.2	288.832	35850	2
DSI_W6	Drosophila_simulans_W	Without_HotSHOT	1.89028e+07	7.27653	48013	10000	0.2	378.055	51576	2
DSI_W7	Drosophila_simulans_W	Without_HotSHOT	1.07352e+07	7.03081	22544	10000	0.2	214.705	25165	2
DSI_WBT1	Drosophila_simulans_W	Without_HotSHOT	163287500	8.21295	26126	50000	1	3265.75	27042	2
DSI_WBT3	Drosophila_simulans_W	Without_HotSHOT	1.15917e+08	8.06415	34775	50000	1	2318.33	35983	2
DSI_WBT4	Drosophila_simulans_W	Without_HotSHOT	309710000	8.49096	30971	50000	1	6194.2	31586	2
DSI_WBT5	Drosophila_simulans_W	Without_HotSHOT	809375000	8.90815	32375	50000	1	16187.5	33361	2
DSI_WBT6	Drosophila_simulans_W	Without_HotSHOT	1.29129e+08	8.11102	36156	50000	1	2582.57	37361	2
DSI_WBT7	Drosophila_simulans_W	Without_HotSHOT	290900000	8.46374	23272	50000	1	5818	23999	2
QNT020	Drosophila_simulans_W	HotSHOT	3.02843e+06	6.48122	41005	50000	1	60.5687	49606	2
QNT030	Drosophila_simulans_W	HotSHOT	2.0826e+06	6.31861	30156	50000	1	41.6519	35584	2
QNT044	Drosophila_simulans_W	HotSHOT	2.90109e+06	6.46256	63882	50000	1	58.0218	78853	2
QNT056	Drosophila_simulans_W	HotSHOT	2.94995e+06	6.46981	55931	50000	1	58.9989	70519	2
QNT059	Drosophila_simulans_W	HotSHOT	4.28659e+06	6.63211	18861	50000	1	85.7318	22309	2
QNT070	Drosophila_simulans_W	HotSHOT	1.2114e+07	7.08329	32950	50000	1	242.279	39650	2
QNT077	Drosophila_simulans_W	HotSHOT	3.79528e+06	6.57924	36966	50000	1	75.9055	44675	2
QNT087	Drosophila_simulans_W	HotSHOT	6.46209e+06	6.81037	19774	50000	1	129.242	22440	2
QNT112	Drosophila_simulans_W	HotSHOT	1.23975e+06	6.09333	11852	50000	1	24.795	16638	2
QNT118	Drosophila_simulans_W	HotSHOT	2.42483e+06	6.38468	14161	50000	1	48.4966	17678	2
QNT138	Drosophila_simulans_W	HotSHOT	745949	5.87271	19335	50000	1	14.919	38094	2
DT_BT3	Drosophila_teissieri	Without_HotSHOT	26000000	7.41497	1040	50000	1	520	1997	2
DT_BT5	Drosophila_teissieri	Without_HotSHOT	1.76333e+07	7.24633	1058	50000	1	352.667	2303	2
QNT022	Drosophila_teissieri	HotSHOT	154261	5.18826	6951	50000	1	3.08522	35610	2
QNT036	Drosophila_teissieri	HotSHOT	1.10861e+06	6.04478	58557	50000	1	22.1723	92370	2
QNT042	Drosophila_teissieri	HotSHOT	230034	5.36179	13595	50000	1	4.60068	62009	2
QNT061	Drosophila_teissieri	HotSHOT	502081	5.70077	18818	50000	1	10.0416	50223	2
QNT066	Drosophila_teissieri	HotSHOT	560727	5.74875	16205	50000	1	11.2145	55340	2
QNT073	Drosophila_teissieri	HotSHOT	217474	5.33741	6372	50000	1	4.34949	38782	2
QNT076	Drosophila_teissieri	HotSHOT	957521	5.98115	39469	50000	1	19.1504	80440	2
QNT081	Drosophila_teissieri	HotSHOT	465167	5.66761	16746	50000	1	9.30333	42523	2
QNT122	Drosophila_teissieri	HotSHOT	623312	5.79471	9786	50000	1	12.4662	25357	2
QNT124	Drosophila_teissieri	HotSHOT	365301	5.56265	6422	50000	1	7.30603	21415	2
DT_WBT6	Drosophila_teissieri_W	Without_HotSHOT	3.13533e+08	8.49628	18812	50000	1	6270.67	19860	2
QNT007	Drosophila_teissieri_W	HotSHOT	2.51377e+06	6.40032	42181	50000	1	50.2753	49681	2
QNT023	Drosophila_teissieri_W	HotSHOT	2.63534e+06	6.42084	47278	50000	1	52.7068	60847	2
QNT024	Drosophila_teissieri_W	HotSHOT	3.15789e+06	6.4994	80400	50000	1	63.1579	94274	2
QNT032	Drosophila_teissieri_W	HotSHOT	4.8609e+06	6.68672	46373	50000	1	97.218	51303	2
QNT041	Drosophila_teissieri_W	HotSHOT	4.55054e+06	6.65806	33401	50000	1	91.0109	40215	2
QNT060	Drosophila_teissieri_W	HotSHOT	3.12572e+06	6.49495	30507	50000	1	62.5143	38107	2
QNT064	Drosophila_teissieri_W	HotSHOT	4.44355e+06	6.64773	27550	50000	1	88.871	32874	2
QNT080	Drosophila_teissieri_W	HotSHOT	1.01072e+07	7.00463	30928	50000	1	202.144	36339	2
QNT085	Drosophila_teissieri_W	HotSHOT	8.78682e+06	6.94383	22670	50000	1	175.736	25266	2
QNT132	Drosophila_teissieri_W	HotSHOT	1.84589e+06	6.2662	14804	50000	1	36.9177	21899	2
EB_BT1	Eciton_burchellii	Without_HotSHOT	7.12554e+06	6.85282	39276	250000	1	28.5022	44493	3
EB_BT2	Eciton_burchellii	Without_HotSHOT	2.21409e+06	6.3452	9928	250000	1	8.85638	14056	3
EB_BT3	Eciton_burchellii	Without_HotSHOT	5.17871e+06	6.71422	25790	250000	1	20.7149	29628	3
EB_BT4	Eciton_burchellii	Without_HotSHOT	4.50326e+06	6.65353	19346	250000	1	18.013	22560	3
EB_BT5	Eciton_burchellii	Without_HotSHOT	1.97494e+07	7.29555	34285	250000	1	78.9977	35542	3
EB_BT6	Eciton_burchellii	Without_HotSHOT	3.08312e+06	6.48899	14725	250000	1	12.3325	19323	3
EB_BT7	Eciton_burchellii	Without_HotSHOT	4.31773e+06	6.63526	16511	250000	1	17.2709	19871	3
QNT250	Eciton_burchellii	HotSHOT	1.4679e+06	6.1667	16646	50000	0.2	5.8716	27740	3
QNT251	Eciton_burchellii	HotSHOT	368121	5.56599	5806	50000	0.2	1.47248	21186	3
QNT252	Eciton_burchellii	HotSHOT	5.32554e+06	6.72636	13889	50000	0.2	21.3021	16678	3
QNT253	Eciton_burchellii	HotSHOT	2.17465e+06	6.33739	16249	50000	0.2	8.69861	22860	3
QNT254	Eciton_burchellii	HotSHOT	1.05339e+06	6.02259	11916	50000	0.2	4.21358	23997	3
GS_BT1	Gryllodes_sigillatus	Without_HotSHOT	1.00411e+08	8.00178	49402	250000	1	401.642	50612	3
GS_BT2	Gryllodes_sigillatus	Without_HotSHOT	2.84392e+08	8.45392	34127	250000	1	1137.57	40802	3
GS_BT3	Gryllodes_sigillatus	Without_HotSHOT	7.34384e+07	7.86592	39363	250000	1	293.754	40460	3
GS_BT4	Gryllodes_sigillatus	Without_HotSHOT	1.55953e+08	8.19299	23081	250000	1	623.811	23506	3
GS_BT5	Gryllodes_sigillatus	Without_HotSHOT	1.49553e+07	7.1748	9033	250000	1	59.8212	10586	3
GS_BT6	Gryllodes_sigillatus	Without_HotSHOT	7.40461e+07	7.8695	33765	250000	1	296.184	34800	3
GS_BT7	Gryllodes_sigillatus	Without_HotSHOT	183171875	8.26286	35169	250000	1	732.688	35780	3
QNT217	Gryllodes_sigillatus	HotSHOT	6.74155e+07	7.82876	38292	50000	0.2	269.662	41345	3
QNT218	Gryllodes_sigillatus	HotSHOT	345640625	8.53862	22121	50000	0.2	1382.56	22591	3
QNT219	Gryllodes_sigillatus	HotSHOT	278062500	8.44414	26694	50000	0.2	1112.25	27430	3
QNT223	Gryllodes_sigillatus	HotSHOT	9.02633e+07	7.95551	40799	50000	0.2	361.053	42820	3
QNT224	Gryllodes_sigillatus	HotSHOT	5.72113e+07	7.75748	38446	50000	0.2	228.845	41581	3
QNT225	Gryllodes_sigillatus	HotSHOT	2.75893e+08	8.44074	23175	50000	0.2	1103.57	23686	3
QNT226	Gryllodes_sigillatus	HotSHOT	8.88039e+07	7.94843	18116	50000	0.2	355.216	19265	3
QNT227	Gryllodes_sigillatus	HotSHOT	7.34429e+07	7.86595	10282	50000	0.2	293.771	11006	3
QNT228	Gryllodes_sigillatus	HotSHOT	1.45541e+08	8.16298	28526	50000	0.2	582.163	29592	3
QNT229	Gryllodes_sigillatus	HotSHOT	1.83868e+08	8.26451	26477	50000	0.2	735.472	27332	3
GB_BT1	Gryllus_bimaculatus	Without_HotSHOT	5.39337e+07	7.73186	28477	250000	1	215.735	29727	3
GB_BT2	Gryllus_bimaculatus	Without_HotSHOT	9.78631e+07	7.99062	16441	250000	1	391.452	16928	3
GB_BT3	Gryllus_bimaculatus	Without_HotSHOT	8.38419e+07	7.92346	22805	250000	1	335.368	23297	3
GB_BT4	Gryllus_bimaculatus	Without_HotSHOT	149675000	8.17515	17961	250000	1	598.7	18189	3
GB_BT5	Gryllus_bimaculatus	Without_HotSHOT	4.72766e+07	7.67465	17776	250000	1	189.106	18418	3
GB_BT6	Gryllus_bimaculatus	Without_HotSHOT	6.58795e+07	7.81875	14757	250000	1	263.518	15251	3
GB_BT7	Gryllus_bimaculatus	Without_HotSHOT	146525000	8.16591	17583	250000	1	586.1	17915	3
QNT220	Gryllus_bimaculatus	HotSHOT	8.45869e+07	7.9273	47707	50000	0.2	338.348	49874	3
QNT221	Gryllus_bimaculatus	HotSHOT	2.02222e+08	8.30583	29120	50000	0.2	808.889	29922	3
QNT222	Gryllus_bimaculatus	HotSHOT	3.84338e+08	8.58471	26135	50000	0.2	1537.35	26530	3
QNT230	Gryllus_bimaculatus	HotSHOT	4.68105e+07	7.67034	17788	50000	0.2	187.242	19367	3
QNT231	Gryllus_bimaculatus	HotSHOT	5.69513e+08	8.7555	45561	50000	0.2	2278.05	46200	3
QNT232	Gryllus_bimaculatus	HotSHOT	42178125	7.62509	13497	50000	0.2	168.713	15171	3
QNT233	Gryllus_bimaculatus	HotSHOT	1.40704e+08	8.14831	30392	50000	0.2	562.815	31966	3
QNT234	Gryllus_bimaculatus	HotSHOT	7.59415e+07	7.88048	14277	50000	0.2	303.766	15132	3
QNT236	Gryllus_bimaculatus	HotSHOT	2.37772e+08	8.37616	42799	50000	0.2	951.089	43727	3
QNT237	Gryllus_bimaculatus	HotSHOT	1.04804e+08	8.02038	34795	50000	0.2	419.217	36784	3
M_BT1	Macrolophus_pygmaeus	Without_HotSHOT	987426	5.9945	13429	50000	1	19.7485	17257	2
M_BT2	Macrolophus_pygmaeus	Without_HotSHOT	1.17963e+06	6.07175	17199	50000	1	23.5926	20454	2
M_BT3	Macrolophus_pygmaeus	Without_HotSHOT	965575	5.98479	17979	50000	1	19.3115	23098	2
M_BT4	Macrolophus_pygmaeus	Without_HotSHOT	2.4892e+06	6.39606	30418	50000	1	49.784	34041	2
M_BT5	Macrolophus_pygmaeus	Without_HotSHOT	885586	5.94723	9830	50000	1	17.7117	12579	2
M_BT6	Macrolophus_pygmaeus	Without_HotSHOT	2.0447e+06	6.31063	18893	50000	1	40.8939	21646	2
QNT160	Macrolophus_pygmaeus	HotSHOT	193584	5.28687	9896	10000	0.2	3.87167	23666	2
QNT161	Macrolophus_pygmaeus	HotSHOT	345544	5.5385	22101	10000	0.2	6.91088	39605	2
QNT162	Macrolophus_pygmaeus	HotSHOT	82718.9	4.9176	9559	10000	0.2	1.65438	45286	2
QNT164	Macrolophus_pygmaeus	HotSHOT	44949.3	4.65272	9834	10000	0.2	0.898985	49567	2
Neg_PCR_P	Negative_control	n/a	n/a	n/a	n/a	n/a	n/a	n/a	1623	n/a
Neg_PCR1	Negative_control	n/a	n/a	n/a	n/a	n/a	n/a	n/a	20503	n/a
Neg_PCR2	Negative_control	n/a	n/a	n/a	n/a	n/a	n/a	n/a	30408	n/a
PCR_neg_pl	Negative_control	n/a	n/a	n/a	n/a	n/a	n/a	n/a	13937	n/a
Plazmid_exst_P	Negative_control	n/a	n/a	n/a	n/a	n/a	n/a	n/a	629	n/a
QNT092	Negative_control	n/a	n/a	n/a	n/a	n/a	n/a	n/a	3382	n/a
QNT093	Negative_control	n/a	n/a	n/a	n/a	n/a	n/a	n/a	28545	n/a
QNT096	Negative_control	n/a	n/a	n/a	n/a	n/a	n/a	n/a	2	n/a
QNT188	Negative_control	n/a	n/a	n/a	n/a	n/a	n/a	n/a	2469	n/a
QNT189	Negative_control	n/a	n/a	n/a	n/a	n/a	n/a	n/a	41964	n/a
QNT192	Negative_control	n/a	n/a	n/a	n/a	n/a	n/a	n/a	11	n/a
QNT267	Negative_control	n/a	n/a	n/a	n/a	n/a	n/a	n/a	100	n/a
QNT268	Negative_control	n/a	n/a	n/a	n/a	n/a	n/a	n/a	16493	n/a
QNT271	Negative_control	n/a	n/a	n/a	n/a	n/a	n/a	n/a	1255	n/a
QNT272	Negative_control	n/a	n/a	n/a	n/a	n/a	n/a	n/a	17853	n/a
QNT275	Negative_control	n/a	n/a	n/a	n/a	n/a	n/a	n/a	7	n/a
QNT238	Shelfordella_lateralis	HotSHOT	9.5504e+07	7.98002	48134	50000	0.2	382.016	50941	3
QNT239	Shelfordella_lateralis	HotSHOT	308312500	8.48899	39464	50000	0.2	1233.25	40473	3
QNT240	Shelfordella_lateralis	HotSHOT	1.18208e+08	8.07265	76126	50000	0.2	472.832	79848	3
QNT241	Shelfordella_lateralis	HotSHOT	7.70606e+07	7.88683	10172	50000	0.2	308.242	10727	3
QNT242	Shelfordella_lateralis	HotSHOT	1.32165e+08	8.12112	80885	50000	0.2	528.66	84097	3
QNT243	Shelfordella_lateralis	HotSHOT	348725000	8.54248	27898	50000	0.2	1394.9	28318	3
QNT244	Shelfordella_lateralis	HotSHOT	2.58951e+07	7.41322	11601	50000	0.2	103.58	13582	3
QNT245	Shelfordella_lateralis	HotSHOT	6.67345e+08	8.82435	56057	50000	0.2	2669.38	56821	3
QNT246	Shelfordella_lateralis	HotSHOT	1.84394e+08	8.26575	24340	50000	0.2	737.576	25008	3
QNT247	Shelfordella_lateralis	HotSHOT	1.22164e+08	8.08694	18569	50000	0.2	488.658	19651	3
SL_BT1	Shelfordella_lateralis	Without_HotSHOT	1.07068e+08	8.02966	56960	250000	1	428.271	58313	3
SL_BT2	Shelfordella_lateralis	Without_HotSHOT	1.16534e+08	8.06645	47546	250000	1	466.137	48696	3
SL_BT3	Shelfordella_lateralis	Without_HotSHOT	98250000	7.99233	13755	250000	1	393	14075	3
SL_BT4	Shelfordella_lateralis	Without_HotSHOT	9.72559e+07	7.98792	49406	250000	1	389.024	50436	3
SL_BT5	Shelfordella_lateralis	Without_HotSHOT	3.49511e+08	8.54346	30757	250000	1	1398.05	31008	3
SL_BT6	Shelfordella_lateralis	Without_HotSHOT	234468750	8.37008	22509	250000	1	937.875	22723	3
SL_BT7	Shelfordella_lateralis	Without_HotSHOT	1.19736e+08	8.07822	93394	250000	1	478.944	95127	3
QNT203	Tribolium_confusum	HotSHOT	4.62407e+06	6.66502	12485	10000	0.2	92.4815	14521	2
QNT204	Tribolium_confusum	HotSHOT	1.02159e+07	7.00927	16754	10000	0.2	204.317	21249	2
QNT205	Tribolium_confusum	HotSHOT	2.34122e+06	6.36944	20275	10000	0.2	46.8245	26454	2
QNT206	Tribolium_confusum	HotSHOT	1.8478e+06	6.26665	17628	10000	0.2	36.956	24085	2
QNT207	Tribolium_confusum	HotSHOT	5.22861e+06	6.71839	21751	10000	0.2	104.572	25318	2
QNT208	Tribolium_confusum	HotSHOT	3.90143e+06	6.59122	19039	10000	0.2	78.0287	22788	2
QNT209	Tribolium_confusum	HotSHOT	2.36552e+06	6.37393	14477	10000	0.2	47.3105	18612	2
QNT210	Tribolium_confusum	HotSHOT	3.07639e+06	6.48804	18766	10000	0.2	61.5279	23078	2
QNT212	Tribolium_confusum	HotSHOT	9.69031e+06	6.98634	18993	10000	0.2	193.806	29514	2
QNT213	Tribolium_confusum	HotSHOT	8.42262e+06	6.92545	21225	10000	0.2	168.452	32945	2
TC_BT1	Tribolium_confusum	Without_HotSHOT	2.07683e+08	8.3174	12461	50000	1	4153.67	15986	2
TC_BT2	Tribolium_confusum	Without_HotSHOT	51300000	7.71012	4104	50000	1	1026	6337	2
TC_BT3	Tribolium_confusum	Without_HotSHOT	528575000	8.72311	21143	50000	1	10571.5	24968	2
TC_BT4	Tribolium_confusum	Without_HotSHOT	151700000	8.18099	9102	50000	1	3034	12371	2
TC_BT6	Tribolium_confusum	Without_HotSHOT	240900000	8.38184	24090	50000	1	4818	27505	2
TC_BT7	Tribolium_confusum	Without_HotSHOT	644875000	8.80948	25795	50000	1	12897.5	29632	2
