## Supplementary material for "Implementing high-throughput insect barcoding in microbiome studies: impact of non-destructive DNA extraction on microbiome reconstruction": Suppl. Table S3

### Sheet: Abundance_analysis
Species	Kruskal-Wallis
	H	p-value
Acyrthosiphon_pisum	6.66234	0.00984717
Aleyrodes proletella	7.11154	0.00765894
Aphis_fabae	6.81818	0.00902344
Apis_mellifera	4.2	0.040424
Cephalotes_varians	4.03333	0.0446097
Dacnusa_sibirica	10.7037	0.00106921
Dicranotropis_hamata	2.33333	0.126631
Drosophila_melanogaster	3.375	0.0661926
Drosophila_melanogaster_W	10.5882	0.0011381
Drosophila_simulans	6.15385	0.0131127
Drosophila_simulans_W	16.6834	4.41668e-05
Drosophila_teissieri	4.61538	0.0316864
Drosophila_teissieri_W	2.5	0.113846
Eciton_burchellii	4.12088	0.0423571
Gryllodes_sigillatus	0.152381	0.69627
Gryllus_bimaculatus	0.952381	0.329114
Macrolophus_pygmaeus	6.54545	0.0105153
Shelfordella_lateralis	0.0857143	0.769698
Tribolium_confusum	10.5882	0.0011381
***
Size
1	7.11154	0.00765894
2	46.1737	1.0822e-11
3	1.69056	0.193527
4	4.2	0.040424
