## Supplementary material for "Implementing high-throughput insect barcoding in microbiome studies: impact of non-destructive DNA extraction on microbiome reconstruction": Suppl. Table S6

### Sheet: Biodiversity_analysis
Species	Sampling_depth	Shannon_diversity_index (Kruskal-Wallis test)		Bray-Curtis_index
		H	p-value	PERMANOVA		PERMDISP
				pseudo-F	p-value	F-value	p-value
Acyrthosiphon_pisum	21490	1.41497	0.234233	0.598577	0.44	0.04962	0.816
Aleyrodes proletella	18920	8.11688	0.00438549	13.1797	0.002	0.822828	0.349
Aphis_fabae	12992	0.272727	0.601508	1.80771	0.2	0.896713	0.071
Apis_mellifera	10954	1.37143	0.241567	1.87707	0.18	1.60418	0.373
Cephalotes_varians	19931	0.24	0.624206	2.533	0.014	0.671469	0.425
Dacnusa_sibirica	146	2.04082	0.153127	1.55577	0.005	1.04551	0.286
Dicranotropis_hamata	9971	2.36145	0.124367	4.07505	0.139	0.95142	0.588
Drosophila_melanogaster	2116	1.4	0.236724	0.003306	0.973	0.011033	0.94
Drosophila_melanogaster_W	14609	0.04	0.841481	0.264063	0.633	0.637132	0.417
Drosophila_simulans	14535	0.453704	0.500581	3.64038	0.086	2.37662	0.154
Drosophila_simulans_W	19335	0.00524476	0.942267	1.43118	0.251	0.1399	0.715
Drosophila_teissieri	1040	0.415385	0.519249	7.31088	0.018	5.83011	0.072
Drosophila_teissieri_W	18812	1.125	0.288844	0.006237	1	1.06068	0.807
Eciton_burchellii	11916	1.63636	0.200825	0.481055	0.812	0.189172	0.6
Gryllodes_sigillatus	23081	5.22449	0.022271	1.45776	0.113	0.393571	0.466
Gryllus_bimaculatus	17583	0.192857	0.660549	0.841403	0.621	1.1262	0.273
Macrolophus_pygmaeus	9559	0.409091	0.522431	0.226006	0.77	0.03199	0.867
Shelfordella_lateralis	22509	0.183673	0.668235	1.51356	0.078	0.545225	0.441
Tribolium_confusum	12461	5.78	0.0162095	1.96757	0.091	6.72695	0.015
